# Targeting Impaired Type I Interferon–IL-27 Signaling Rescues T Regulatory Cell Suppressive Function in Relapsing-Remitting Multiple Sclerosis

**DOI:** 10.1101/2025.08.26.671836

**Authors:** Manal Elzoheiry, Maryam Seyedsadr, John Wrobel, Yan Wang, Sowmya Shree Gopal, Ezgi Kasimoglu, Paulien Baeten, Ibrahim Hamad, Mia Rose Gleason, Bieke Broux, Jenny Ting, Booki Min, Silva Markovic-Plese

## Abstract

T Regulatory T cells (Tregs) from patients with relapsing-remitting multiple sclerosis (RRMS) exhibit impaired suppressive function, yet the underlying molecular mechanisms remain elusive. Single-cell RNA sequencing (scRNAseq) of *ex vivo-*sorted Tregs from RRMS patients and matched healthy controls (HCs) revealed down-regulation of type I IFN (IFN) and IL-27 signaling pathways in RRMS Tregs. These Tregs showed reduced expression of IFN-stimulated genes (ISGs) (*ISG15, MX1, IFITM1, IFI44L, OAS1*), as well as key mediators of Treg suppressive function (*LGALS3, CD81, FCRL3, CD7, CSTB*), all suggesting a key role of decreased IFN signaling in RRMS Treg dysfunction. To therapeutically target IFN signaling pathways and improve Treg suppressive functions, we used cGAMP-loaded microparticles (MPs) to activate the stimulator of IFN genes (STING) in experimental autoimmune encephalomyelitis (EAE). cGAMP-MP treatment ameliorated EAE via induction of Tregs expressing IL-27R, IL-10, TGF-b, and Granzyme B. This effect was abolished in Treg-specific IL-27R (Treg^ΔIl27ra^) knockout mice, confirming that IL-27 signaling is essential for Treg suppression.

*In vitro* IL-27 stimulation of RRMS-derived Tregs restored expression of IFN pathway genes (*IRF1, IFNGR, IFI16*) and Treg suppressive genes (*ICOS, IKZF3, IL7R, TIGIT*). Thus, we propose that IL-27 pre-stimulation may restore their suppressive function and migration (via *CCR6, CCR7, S100A11* and *S1PR4*) to the central nervous system (CNS) in future clinical trials.

**Significance:** Several studies have reported a role for type I IFN and IL-27 signaling in the induction of suppressive Tregs in autoimmune diseases. We report that RRMS Tregs have decreased expression of type I IFN and IL-27 signalling-related genes in comparison to HCs. The animal model of MS (EAE) was successfully treated with cGAMP-MPs, which, via induction of type I IFN, IL-27 and IL-10, restored Treg suppressive function. A scRNAseq study of Tregs from MS patients revealed that IL-27 *in vitro* stimulation normalized the expression of type I IFN genes and Treg suppressive genes. We propose that IL-27 pre-treatment may enhance Treg suppressive function and migration to the CNS in future clinical trials.
