## Supplementary Dataset 8 for "Targeting Impaired Type I Interferon–IL-27 Signaling Rescues T Regulatory Cell Suppressive Function in Relapsing-Remitting Multiple Sclerosis"

### Sheet: IL-27 stim over unstim HC
gene	avg_log2FC	pct.1	pct.2	p_val	p_val_adj
IRF1	2.10119	0.988	0.725	0	0
GBP5	1.78326	0.846	0.44	0	0
GBP1	1.70063	0.635	0.082	0	0
RGS1	1.56221	0.866	0.536	0	0
STAT1	1.39477	0.606	0.129	0	0
GIMAP7	1.30016	0.853	0.573	0	0
SOCS1	1.06372	0.721	0.359	0	0
SOCS3	0.975558	0.523	0.177	0	0
IFIT3	0.925043	0.306	0.024	0	0
IFI16	0.894064	0.775	0.516	0	0
GIMAP4	0.880675	0.539	0.259	3.08259e-264	7.09582e-260
GBP4	0.87449	0.427	0.128	5.04703e-305	1.16178e-300
GBP2	0.85278	0.73	0.456	0	0
VMP1	0.794641	0.683	0.392	1.15903e-296	2.66796e-292
APOL6	0.773679	0.608	0.331	4.07798e-260	9.3871e-256
TAP1	0.765789	0.574	0.298	4.69837e-256	1.08152e-251
IRF9	0.747307	0.58	0.262	1.49304e-295	3.43684e-291
GIMAP5	0.739722	0.445	0.184	5.41916e-222	1.24744e-217
BATF	0.738129	0.778	0.484	3.91258e-292	9.00636e-288
RAPGEF6	0.702482	0.544	0.304	2.21748e-198	5.10441e-194
IRF4	0.690432	0.311	0.087	1.78032e-206	4.09813e-202
KDSR	0.675721	0.437	0.19	1.81542e-201	4.17891e-197
GIMAP1	0.666816	0.522	0.285	7.38812e-187	1.70067e-182
PRKCQ-AS1	0.654591	0.525	0.308	3.0785e-155	7.08639e-151
TRIM22	0.64655	0.546	0.31	2.43933e-184	5.6151e-180
HAPLN3	0.63668	0.433	0.187	3.72907e-200	8.58396e-196
MTHFD2	0.598868	0.365	0.136	1.49014e-192	3.43016e-188
ZNF267	0.597209	0.556	0.335	5.34605e-161	1.23061e-156
ISG15	0.587103	0.536	0.376	4.93099e-97	1.13507e-92
TIFA	0.585	0.475	0.285	5.43289e-129	1.2506e-124
PSMB9	0.57215	0.625	0.416	7.33155e-156	1.68765e-151
HELB	0.571789	0.436	0.22	6.19045e-156	1.42498e-151
PRDM1	0.562059	0.438	0.259	2.66354e-109	6.13121e-105
SOD2	0.554816	0.625	0.459	7.91042e-119	1.8209e-114
LACTB	0.553476	0.319	0.116	5.58324e-161	1.28521e-156
VCPIP1	0.550845	0.408	0.206	6.74451e-142	1.55252e-137
SEPHS2	0.549346	0.458	0.247	3.88826e-147	8.95038e-143
IKZF4	0.543267	0.288	0.091	2.61148e-165	6.01136e-161
SAMD9	0.52766	0.475	0.309	3.21166e-99	7.39291e-95
SAMD9L	0.524578	0.216	0.05	1.33991e-152	3.08434e-148
SLC2A3	0.518408	0.605	0.425	2.76116e-114	6.35591e-110
CLEC2B	0.513944	0.714	0.562	5.6888e-102	1.30951e-97
DTX3L	0.513683	0.253	0.051	1.71331e-201	3.94387e-197
SBNO2	0.508743	0.319	0.12	1.46897e-154	3.38141e-150
STX11	0.507156	0.324	0.149	6.02048e-121	1.38585e-116
IL2RA	0.502946	0.507	0.36	6.59239e-76	1.5175e-71
UGP2	0.494673	0.543	0.362	1.71575e-107	3.94949e-103
TMEM140	0.49384	0.262	0.076	1.29501e-159	2.98098e-155
CD2	0.485795	0.91	0.807	1.69824e-157	3.90918e-153
GBP3	0.47322	0.238	0.057	3.07854e-164	7.08648e-160
SLFN5	0.468998	0.706	0.544	3.05132e-107	7.02383e-103
ANXA2R	0.464168	0.417	0.233	5.67061e-113	1.30532e-108
PIM2	0.462898	0.451	0.268	2.70043e-109	6.21612e-105
MAF	0.455632	0.43	0.304	3.26258e-57	7.51014e-53
RNF213	0.432778	0.536	0.433	5.37643e-52	1.2376e-47
ZC3HAV1	0.430493	0.591	0.438	5.54233e-86	1.27579e-81
MX1	0.430385	0.332	0.179	1.9789e-87	4.55522e-83
PDE4B	0.424154	0.617	0.484	3.55871e-71	8.1918e-67
PARP9	0.421962	0.221	0.058	1.14546e-139	2.63673e-135
LINS1	0.419791	0.326	0.155	8.67809e-111	1.99761e-106
PDCD4	0.41867	0.844	0.749	1.18905e-95	2.73707e-91
NABP1	0.414985	0.477	0.314	1.96004e-84	4.51182e-80
TRIM21	0.400778	0.209	0.053	8.65561e-138	1.99244e-133
UBE2L6	0.400189	0.299	0.136	1.74016e-106	4.00566e-102
STAT3	0.396646	0.679	0.542	5.12097e-86	1.1788e-81
PSMB8	0.394958	0.726	0.588	4.68272e-86	1.07792e-81
TYMP	0.394348	0.299	0.156	3.57723e-81	8.23442e-77
MORC3	0.387673	0.512	0.369	6.20189e-72	1.42761e-67
PARP14	0.377037	0.326	0.194	8.96379e-69	2.06338e-64
TXK	0.37093	0.257	0.143	5.48082e-60	1.26163e-55
MITD1	0.36945	0.331	0.186	2.58412e-78	5.94838e-74
ARID5A	0.366246	0.605	0.471	1.7636e-67	4.05962e-63
HAUS3	0.36512	0.488	0.357	1.13494e-61	2.61251e-57
PHF11	0.358393	0.385	0.257	1.57993e-60	3.63684e-56
TRAFD1	0.35834	0.198	0.054	1.30105e-120	2.99488e-116
EPSTI1	0.358177	0.288	0.148	1.38924e-79	3.19788e-75
ERN1	0.356335	0.241	0.119	4.67965e-70	1.07721e-65
AC008875.3	0.35597	0.333	0.2	8.34697e-66	1.92139e-61
NMI	0.355797	0.282	0.134	1.5205e-89	3.50003e-85
SP110	0.348004	0.345	0.203	1.16288e-71	2.67683e-67
CFL2	0.343649	0.176	0.063	7.17945e-80	1.65264e-75
IFIT2	0.341586	0.156	0.033	7.40659e-108	1.70492e-103
SAT1	0.341444	0.842	0.801	1.96163e-29	4.51547e-25
TP53INP1	0.339935	0.309	0.177	1.83019e-67	4.21292e-63
GPR171	0.33885	0.146	0.068	5.197e-45	1.1963e-40
RPL13A	0.338267	0.986	0.987	2.27756e-51	5.24271e-47
ITK	0.337777	0.541	0.411	9.88836e-60	2.2762e-55
CREM	0.3363	0.836	0.726	1.62977e-63	3.75156e-59
CHMP5	0.335917	0.341	0.212	2.78925e-61	6.42057e-57
NEAT1	0.335468	0.81	0.713	4.21904e-53	9.71181e-49
LPIN2	0.331579	0.35	0.219	2.77523e-62	6.3883e-58
BCL3	0.328428	0.399	0.256	1.92322e-66	4.42706e-62
KIAA0040	0.327819	0.226	0.104	7.10575e-73	1.63567e-68
PIM1	0.327703	0.533	0.389	6.06508e-64	1.39612e-59
RYBP	0.323493	0.346	0.228	5.58263e-52	1.28507e-47
ETV7	0.323279	0.113	0.008	2.81765e-117	6.48594e-113
FRMD4B	0.322681	0.255	0.149	4.33455e-50	9.9777e-46
XAF1	0.322229	0.171	0.057	7.47235e-84	1.72006e-79
ICAM1	0.321244	0.131	0.012	1.17156e-128	2.6968e-124
MCL1	0.318924	0.719	0.59	2.54754e-66	5.86417e-62
IKZF1	0.316745	0.802	0.696	1.07369e-71	2.47154e-67
PUS3	0.316102	0.197	0.069	2.25651e-91	5.19425e-87
GLRX	0.316102	0.515	0.412	3.31969e-34	7.6416e-30
BST2	0.31338	0.302	0.182	9.94437e-57	2.28909e-52
IPCEF1	0.313268	0.389	0.287	4.89763e-39	1.12738e-34
SP100	0.313031	0.52	0.414	2.41974e-47	5.57e-43
AP3M2	0.31271	0.497	0.382	8.00379e-45	1.84239e-40
CISH	0.311102	0.135	0.012	2.18626e-134	5.03256e-130
FGFR1OP2	0.308087	0.557	0.441	2.71042e-50	6.23911e-46
RALA	0.306362	0.373	0.275	1.08915e-37	2.50713e-33
OAS2	0.305	0.176	0.058	5.37775e-87	1.2379e-82
GIMAP6	0.303382	0.178	0.063	8.18735e-81	1.88465e-76
HNRNPF	0.300478	0.674	0.566	1.07745e-55	2.48018e-51
C12orf4	0.295147	0.166	0.053	5.7333e-85	1.31975e-80
ELMSAN1	0.294689	0.278	0.161	2.21069e-54	5.08879e-50
IRF7	0.292396	0.18	0.07	5.53565e-73	1.27425e-68
STAT2	0.291026	0.179	0.067	2.0072e-76	4.62037e-72
RSBN1	0.289002	0.501	0.382	6.58381e-48	1.51553e-43
GPRIN3	0.288473	0.449	0.349	7.68342e-36	1.76865e-31
OASL	0.288059	0.189	0.087	2.54369e-56	5.85532e-52
TOP1	0.28791	0.656	0.555	1.70711e-45	3.9296e-41
RASGRP1	0.283763	0.541	0.446	1.97301e-33	4.54167e-29
ARHGEF3	0.278924	0.217	0.113	1.25381e-54	2.88615e-50
TNFSF10	0.277337	0.256	0.169	2.93527e-33	6.75669e-29
TMEM126B	0.276366	0.249	0.138	2.57447e-55	5.92617e-51
IFIT5	0.275701	0.175	0.067	4.49327e-71	1.03431e-66
LPAR6	0.272013	0.338	0.222	8.17589e-45	1.88201e-40
HM13	0.271265	0.293	0.19	6.73778e-44	1.55097e-39
SMCHD1	0.268499	0.796	0.743	4.83638e-34	1.11329e-29
RPS20	0.267649	0.931	0.917	4.57984e-29	1.05423e-24
ICAM2	0.264109	0.398	0.303	1.78279e-31	4.10381e-27
ADTRP	0.260864	0.203	0.109	1.44089e-45	3.31679e-41
LDHA	0.259448	0.746	0.654	2.13528e-42	4.91519e-38
TRIM69	0.257511	0.193	0.094	5.57845e-54	1.2841e-49
TRIM25	0.255263	0.146	0.044	8.77828e-77	2.02067e-72
TCAF2	0.255133	0.201	0.097	9.03712e-58	2.08025e-53
IDI1	0.251682	0.708	0.62	3.13849e-37	7.22448e-33
IFI35	0.251452	0.162	0.062	1.83169e-65	4.21637e-61
SLC16A1	0.251249	0.238	0.167	2.79499e-25	6.43378e-21
RILPL2	-0.251625	0.365	0.439	1.01772e-23	2.34268e-19
S100A4	-0.25164	0.808	0.868	1.03672e-29	2.38644e-25
VAMP2	-0.255412	0.689	0.745	1.14295e-36	2.63095e-32
PTPN7	-0.258194	0.25	0.339	1.46469e-31	3.37156e-27
ACTB	-0.264224	0.919	0.942	1.27159e-39	2.92707e-35
S1PR4	-0.266134	0.502	0.561	2.10307e-22	4.84105e-18
STAM	-0.270018	0.422	0.515	2.44158e-35	5.62027e-31
TRAC	-0.271082	0.692	0.757	2.11628e-34	4.87147e-30
DUSP10	-0.274966	0.141	0.231	7.08428e-41	1.63073e-36
CCM2	-0.280175	0.439	0.528	1.10239e-34	2.53759e-30
ZBTB24	-0.280886	0.277	0.382	4.815e-44	1.10836e-39
S100A10	-0.281134	0.798	0.848	1.2118e-35	2.78944e-31
LFNG	-0.282919	0.256	0.345	9.72027e-32	2.23751e-27
ZNF331	-0.294436	0.446	0.517	1.16971e-23	2.69255e-19
CXCR4	-0.299553	0.821	0.854	3.85669e-30	8.87772e-26
TUBA1A	-0.301541	0.358	0.46	8.16269e-39	1.87897e-34
BCL11B	-0.302609	0.664	0.728	3.58998e-43	8.26377e-39
RBM38	-0.306008	0.581	0.682	2.5661e-52	5.90691e-48
IER2	-0.312766	0.561	0.635	2.22765e-33	5.12783e-29
JUNB	-0.323838	0.826	0.826	2.14998e-13	4.94903e-09
FOS	-0.354123	0.07	0.115	8.50663e-19	1.95814e-14
CD3G	-0.354677	0.558	0.663	5.95984e-59	1.3719e-54
LMNA	-0.355277	0.472	0.525	9.67261e-18	2.22654e-13
ID3	-0.359068	0.235	0.325	2.204e-33	5.07338e-29
NR4A2	-0.368051	0.288	0.373	7.06588e-32	1.62649e-27
PMAIP1	-0.37141	0.358	0.447	5.50944e-29	1.26822e-24
CRIP1	-0.377567	0.72	0.782	2.44258e-36	5.62257e-32
JUN	-0.387451	0.355	0.456	8.90785e-39	2.0505e-34
H1FX	-0.390375	0.428	0.524	2.18453e-39	5.02856e-35
DUSP1	-0.392459	0.127	0.235	9.87029e-59	2.27204e-54
HERPUD1	-0.39995	0.576	0.688	8.95083e-66	2.06039e-61
DUSP4	-0.401892	0.297	0.395	1.18633e-39	2.73082e-35
ZFP36L2	-0.406418	0.723	0.83	6.42382e-94	1.4787e-89
JUND	-0.41088	0.981	0.994	1.616e-126	3.71986e-122
TUBA4A	-0.411042	0.294	0.432	1.55553e-72	3.58067e-68
RGCC	-0.416598	0.647	0.73	1.05945e-54	2.43875e-50
TXNIP	-0.426195	0.799	0.881	1.81246e-91	4.17211e-87
LINC01578	-0.432637	0.856	0.926	4.23002e-130	9.73709e-126
DUSP2	-0.533778	0.32	0.465	5.23564e-76	1.20519e-71
TSC22D3	-0.534285	0.761	0.87	2.34658e-144	5.40159e-140
KLF2	-0.620461	0.849	0.924	2.54774e-221	5.86464e-217
TNFAIP3	-0.633005	0.51	0.661	5.04058e-121	1.16029e-116

### Sheet: FC>0.25
gene	avg_log2FC	pct.1	pct.2	p_val	p_val_adj
IRF1	2.10119	0.988	0.725	0	0
GBP5	1.78326	0.846	0.44	0	0
GBP1	1.70063	0.635	0.082	0	0
RGS1	1.56221	0.866	0.536	0	0
STAT1	1.39477	0.606	0.129	0	0
GIMAP7	1.30016	0.853	0.573	0	0
SOCS1	1.06372	0.721	0.359	0	0
SOCS3	0.975558	0.523	0.177	0	0
IFIT3	0.925043	0.306	0.024	0	0
IFI16	0.894064	0.775	0.516	0	0
GIMAP4	0.880675	0.539	0.259	3.08259e-264	7.09582e-260
GBP4	0.87449	0.427	0.128	5.04703e-305	1.16178e-300
GBP2	0.85278	0.73	0.456	0	0
VMP1	0.794641	0.683	0.392	1.15903e-296	2.66796e-292
APOL6	0.773679	0.608	0.331	4.07798e-260	9.3871e-256
TAP1	0.765789	0.574	0.298	4.69837e-256	1.08152e-251
IRF9	0.747307	0.58	0.262	1.49304e-295	3.43684e-291
GIMAP5	0.739722	0.445	0.184	5.41916e-222	1.24744e-217
BATF	0.738129	0.778	0.484	3.91258e-292	9.00636e-288
RAPGEF6	0.702482	0.544	0.304	2.21748e-198	5.10441e-194
IRF4	0.690432	0.311	0.087	1.78032e-206	4.09813e-202
KDSR	0.675721	0.437	0.19	1.81542e-201	4.17891e-197
GIMAP1	0.666816	0.522	0.285	7.38812e-187	1.70067e-182
PRKCQ-AS1	0.654591	0.525	0.308	3.0785e-155	7.08639e-151
TRIM22	0.64655	0.546	0.31	2.43933e-184	5.6151e-180
HAPLN3	0.63668	0.433	0.187	3.72907e-200	8.58396e-196
MTHFD2	0.598868	0.365	0.136	1.49014e-192	3.43016e-188
ZNF267	0.597209	0.556	0.335	5.34605e-161	1.23061e-156
ISG15	0.587103	0.536	0.376	4.93099e-97	1.13507e-92
TIFA	0.585	0.475	0.285	5.43289e-129	1.2506e-124
PSMB9	0.57215	0.625	0.416	7.33155e-156	1.68765e-151
HELB	0.571789	0.436	0.22	6.19045e-156	1.42498e-151
PRDM1	0.562059	0.438	0.259	2.66354e-109	6.13121e-105
SOD2	0.554816	0.625	0.459	7.91042e-119	1.8209e-114
LACTB	0.553476	0.319	0.116	5.58324e-161	1.28521e-156
VCPIP1	0.550845	0.408	0.206	6.74451e-142	1.55252e-137
SEPHS2	0.549346	0.458	0.247	3.88826e-147	8.95038e-143
IKZF4	0.543267	0.288	0.091	2.61148e-165	6.01136e-161
SAMD9	0.52766	0.475	0.309	3.21166e-99	7.39291e-95
SAMD9L	0.524578	0.216	0.05	1.33991e-152	3.08434e-148
SLC2A3	0.518408	0.605	0.425	2.76116e-114	6.35591e-110
CLEC2B	0.513944	0.714	0.562	5.6888e-102	1.30951e-97
DTX3L	0.513683	0.253	0.051	1.71331e-201	3.94387e-197
SBNO2	0.508743	0.319	0.12	1.46897e-154	3.38141e-150
STX11	0.507156	0.324	0.149	6.02048e-121	1.38585e-116
IL2RA	0.502946	0.507	0.36	6.59239e-76	1.5175e-71
UGP2	0.494673	0.543	0.362	1.71575e-107	3.94949e-103
TMEM140	0.49384	0.262	0.076	1.29501e-159	2.98098e-155
CD2	0.485795	0.91	0.807	1.69824e-157	3.90918e-153
GBP3	0.47322	0.238	0.057	3.07854e-164	7.08648e-160
SLFN5	0.468998	0.706	0.544	3.05132e-107	7.02383e-103
ANXA2R	0.464168	0.417	0.233	5.67061e-113	1.30532e-108
PIM2	0.462898	0.451	0.268	2.70043e-109	6.21612e-105
MAF	0.455632	0.43	0.304	3.26258e-57	7.51014e-53
RNF213	0.432778	0.536	0.433	5.37643e-52	1.2376e-47
ZC3HAV1	0.430493	0.591	0.438	5.54233e-86	1.27579e-81
MX1	0.430385	0.332	0.179	1.9789e-87	4.55522e-83
PDE4B	0.424154	0.617	0.484	3.55871e-71	8.1918e-67
PARP9	0.421962	0.221	0.058	1.14546e-139	2.63673e-135
LINS1	0.419791	0.326	0.155	8.67809e-111	1.99761e-106
PDCD4	0.41867	0.844	0.749	1.18905e-95	2.73707e-91
NABP1	0.414985	0.477	0.314	1.96004e-84	4.51182e-80
TRIM21	0.400778	0.209	0.053	8.65561e-138	1.99244e-133
UBE2L6	0.400189	0.299	0.136	1.74016e-106	4.00566e-102
STAT3	0.396646	0.679	0.542	5.12097e-86	1.1788e-81
PSMB8	0.394958	0.726	0.588	4.68272e-86	1.07792e-81
TYMP	0.394348	0.299	0.156	3.57723e-81	8.23442e-77
MORC3	0.387673	0.512	0.369	6.20189e-72	1.42761e-67
PARP14	0.377037	0.326	0.194	8.96379e-69	2.06338e-64
TXK	0.37093	0.257	0.143	5.48082e-60	1.26163e-55
MITD1	0.36945	0.331	0.186	2.58412e-78	5.94838e-74
ARID5A	0.366246	0.605	0.471	1.7636e-67	4.05962e-63
HAUS3	0.36512	0.488	0.357	1.13494e-61	2.61251e-57
PHF11	0.358393	0.385	0.257	1.57993e-60	3.63684e-56
TRAFD1	0.35834	0.198	0.054	1.30105e-120	2.99488e-116
EPSTI1	0.358177	0.288	0.148	1.38924e-79	3.19788e-75
ERN1	0.356335	0.241	0.119	4.67965e-70	1.07721e-65
AC008875.3	0.35597	0.333	0.2	8.34697e-66	1.92139e-61
NMI	0.355797	0.282	0.134	1.5205e-89	3.50003e-85
SP110	0.348004	0.345	0.203	1.16288e-71	2.67683e-67
CFL2	0.343649	0.176	0.063	7.17945e-80	1.65264e-75
IFIT2	0.341586	0.156	0.033	7.40659e-108	1.70492e-103
SAT1	0.341444	0.842	0.801	1.96163e-29	4.51547e-25
TP53INP1	0.339935	0.309	0.177	1.83019e-67	4.21292e-63
GPR171	0.33885	0.146	0.068	5.197e-45	1.1963e-40
RPL13A	0.338267	0.986	0.987	2.27756e-51	5.24271e-47
ITK	0.337777	0.541	0.411	9.88836e-60	2.2762e-55
CREM	0.3363	0.836	0.726	1.62977e-63	3.75156e-59
CHMP5	0.335917	0.341	0.212	2.78925e-61	6.42057e-57
NEAT1	0.335468	0.81	0.713	4.21904e-53	9.71181e-49
LPIN2	0.331579	0.35	0.219	2.77523e-62	6.3883e-58
BCL3	0.328428	0.399	0.256	1.92322e-66	4.42706e-62
KIAA0040	0.327819	0.226	0.104	7.10575e-73	1.63567e-68
PIM1	0.327703	0.533	0.389	6.06508e-64	1.39612e-59
RYBP	0.323493	0.346	0.228	5.58263e-52	1.28507e-47
ETV7	0.323279	0.113	0.008	2.81765e-117	6.48594e-113
FRMD4B	0.322681	0.255	0.149	4.33455e-50	9.9777e-46
XAF1	0.322229	0.171	0.057	7.47235e-84	1.72006e-79
ICAM1	0.321244	0.131	0.012	1.17156e-128	2.6968e-124
MCL1	0.318924	0.719	0.59	2.54754e-66	5.86417e-62
IKZF1	0.316745	0.802	0.696	1.07369e-71	2.47154e-67
PUS3	0.316102	0.197	0.069	2.25651e-91	5.19425e-87
GLRX	0.316102	0.515	0.412	3.31969e-34	7.6416e-30
BST2	0.31338	0.302	0.182	9.94437e-57	2.28909e-52
IPCEF1	0.313268	0.389	0.287	4.89763e-39	1.12738e-34
SP100	0.313031	0.52	0.414	2.41974e-47	5.57e-43
AP3M2	0.31271	0.497	0.382	8.00379e-45	1.84239e-40
CISH	0.311102	0.135	0.012	2.18626e-134	5.03256e-130
FGFR1OP2	0.308087	0.557	0.441	2.71042e-50	6.23911e-46
RALA	0.306362	0.373	0.275	1.08915e-37	2.50713e-33
OAS2	0.305	0.176	0.058	5.37775e-87	1.2379e-82
GIMAP6	0.303382	0.178	0.063	8.18735e-81	1.88465e-76
HNRNPF	0.300478	0.674	0.566	1.07745e-55	2.48018e-51
C12orf4	0.295147	0.166	0.053	5.7333e-85	1.31975e-80
ELMSAN1	0.294689	0.278	0.161	2.21069e-54	5.08879e-50
IRF7	0.292396	0.18	0.07	5.53565e-73	1.27425e-68
STAT2	0.291026	0.179	0.067	2.0072e-76	4.62037e-72
RSBN1	0.289002	0.501	0.382	6.58381e-48	1.51553e-43
GPRIN3	0.288473	0.449	0.349	7.68342e-36	1.76865e-31
OASL	0.288059	0.189	0.087	2.54369e-56	5.85532e-52
TOP1	0.28791	0.656	0.555	1.70711e-45	3.9296e-41
RASGRP1	0.283763	0.541	0.446	1.97301e-33	4.54167e-29
ARHGEF3	0.278924	0.217	0.113	1.25381e-54	2.88615e-50
TNFSF10	0.277337	0.256	0.169	2.93527e-33	6.75669e-29
TMEM126B	0.276366	0.249	0.138	2.57447e-55	5.92617e-51
IFIT5	0.275701	0.175	0.067	4.49327e-71	1.03431e-66
LPAR6	0.272013	0.338	0.222	8.17589e-45	1.88201e-40
HM13	0.271265	0.293	0.19	6.73778e-44	1.55097e-39
SMCHD1	0.268499	0.796	0.743	4.83638e-34	1.11329e-29
RPS20	0.267649	0.931	0.917	4.57984e-29	1.05423e-24
ICAM2	0.264109	0.398	0.303	1.78279e-31	4.10381e-27
ADTRP	0.260864	0.203	0.109	1.44089e-45	3.31679e-41
LDHA	0.259448	0.746	0.654	2.13528e-42	4.91519e-38
TRIM69	0.257511	0.193	0.094	5.57845e-54	1.2841e-49
TRIM25	0.255263	0.146	0.044	8.77828e-77	2.02067e-72
TCAF2	0.255133	0.201	0.097	9.03712e-58	2.08025e-53
IDI1	0.251682	0.708	0.62	3.13849e-37	7.22448e-33
IFI35	0.251452	0.162	0.062	1.83169e-65	4.21637e-61
SLC16A1	0.251249	0.238	0.167	2.79499e-25	6.43378e-21

### Sheet: FC<-0.25
gene	avg_log2FC	pct.1	pct.2	p_val	p_val_adj
TNFAIP3	-0.633005	0.51	0.661	5.04058e-121	1.16029e-116
KLF2	-0.620461	0.849	0.924	2.54774e-221	5.86464e-217
TSC22D3	-0.534285	0.761	0.87	2.34658e-144	5.40159e-140
DUSP2	-0.533778	0.32	0.465	5.23564e-76	1.20519e-71
LINC01578	-0.432637	0.856	0.926	4.23002e-130	9.73709e-126
TXNIP	-0.426195	0.799	0.881	1.81246e-91	4.17211e-87
RGCC	-0.416598	0.647	0.73	1.05945e-54	2.43875e-50
TUBA4A	-0.411042	0.294	0.432	1.55553e-72	3.58067e-68
JUND	-0.41088	0.981	0.994	1.616e-126	3.71986e-122
ZFP36L2	-0.406418	0.723	0.83	6.42382e-94	1.4787e-89
DUSP4	-0.401892	0.297	0.395	1.18633e-39	2.73082e-35
HERPUD1	-0.39995	0.576	0.688	8.95083e-66	2.06039e-61
DUSP1	-0.392459	0.127	0.235	9.87029e-59	2.27204e-54
H1FX	-0.390375	0.428	0.524	2.18453e-39	5.02856e-35
JUN	-0.387451	0.355	0.456	8.90785e-39	2.0505e-34
CRIP1	-0.377567	0.72	0.782	2.44258e-36	5.62257e-32
PMAIP1	-0.37141	0.358	0.447	5.50944e-29	1.26822e-24
NR4A2	-0.368051	0.288	0.373	7.06588e-32	1.62649e-27
ID3	-0.359068	0.235	0.325	2.204e-33	5.07338e-29
LMNA	-0.355277	0.472	0.525	9.67261e-18	2.22654e-13
CD3G	-0.354677	0.558	0.663	5.95984e-59	1.3719e-54
FOS	-0.354123	0.07	0.115	8.50663e-19	1.95814e-14
JUNB	-0.323838	0.826	0.826	2.14998e-13	4.94903e-09
IER2	-0.312766	0.561	0.635	2.22765e-33	5.12783e-29
RBM38	-0.306008	0.581	0.682	2.5661e-52	5.90691e-48
BCL11B	-0.302609	0.664	0.728	3.58998e-43	8.26377e-39
TUBA1A	-0.301541	0.358	0.46	8.16269e-39	1.87897e-34
CXCR4	-0.299553	0.821	0.854	3.85669e-30	8.87772e-26
ZNF331	-0.294436	0.446	0.517	1.16971e-23	2.69255e-19
LFNG	-0.282919	0.256	0.345	9.72027e-32	2.23751e-27
S100A10	-0.281134	0.798	0.848	1.2118e-35	2.78944e-31
ZBTB24	-0.280886	0.277	0.382	4.815e-44	1.10836e-39
CCM2	-0.280175	0.439	0.528	1.10239e-34	2.53759e-30
DUSP10	-0.274966	0.141	0.231	7.08428e-41	1.63073e-36
TRAC	-0.271082	0.692	0.757	2.11628e-34	4.87147e-30
STAM	-0.270018	0.422	0.515	2.44158e-35	5.62027e-31
S1PR4	-0.266134	0.502	0.561	2.10307e-22	4.84105e-18
ACTB	-0.264224	0.919	0.942	1.27159e-39	2.92707e-35
PTPN7	-0.258194	0.25	0.339	1.46469e-31	3.37156e-27
VAMP2	-0.255412	0.689	0.745	1.14295e-36	2.63095e-32
S100A4	-0.25164	0.808	0.868	1.03672e-29	2.38644e-25
RILPL2	-0.251625	0.365	0.439	1.01772e-23	2.34268e-19

### Sheet: GO analysis-UP
Category	Term	Count	%	PValue	Genes	List Total	Pop Hits	Pop Total	Fold Enrichment	Bonferroni	Benjamini	FDR	-Log10 p value)
GOTERM_BP_DIRECT	GO:0051607~defense response to virus	22	16.1765	3.31676e-18	GBP5, DTX3L, STAT1, STAT2, MX1, IFIT5, ISG15, ZC3HAV1, PARP9, IFIT3, IFIT2, OASL, BST2, IFI16, OAS2, IRF1, IRF7, GBP2, GBP1, TRIM22, IRF9, GBP3	125	241	19478	14.2246	2.73632e-15	2.73632e-15	2.63682e-15
GOTERM_BP_DIRECT	GO:0045087~innate immune response	27	19.8529	2.07569e-15	SAMD9, IFIT5, UBE2L6, IFI35, ZC3HAV1, PRDM1, OASL, IFI16, TIFA, TRIM69, TRIM25, GBP2, GBP1, TRIM21, TRIM22, GBP3, GBP5, DTX3L, MX1, ARID5A, ISG15, NMI, PARP9, PARP14, BST2, OAS2, IRF7	125	570	19478	7.38114	1.74027e-12	8.56222e-13	8.25086e-13
GOTERM_BP_DIRECT	GO:0009615~response to virus	13	9.55882	6.65303e-12	MX1, ISG15, NMI, ZC3HAV1, IFIT3, IFIT2, OASL, BST2, OAS2, BCL3, IRF7, PIM2, TRIM22	125	112	19478	18.0867	5.48873e-09	1.82958e-09	1.76305e-09
GOTERM_BP_DIRECT	GO:0045071~negative regulation of viral genome replication	8	5.88235	1.12596e-08	BST2, IFI16, OAS2, MX1, IFIT5, ISG15, ZC3HAV1, OASL	125	44	19478	28.3316	9.2891e-06	2.32229e-06	2.23784e-06
GOTERM_BP_DIRECT	GO:0140374~antiviral innate immune response	8	5.88235	1.8316e-07	MORC3, OAS2, MX1, TRIM25, TRIM21, IFIT3, IFIT2, OASL	125	65	19478	19.1783	0.000151096	3.02214e-05	2.91225e-05
GOTERM_BP_DIRECT	GO:0071346~cellular response to type II interferon	8	5.88235	6.49135e-07	GBP5, STAT1, PIM1, RPL13A, GBP2, GBP1, GBP4, GBP3	125	78	19478	15.9819	0.000535394	8.92561e-05	8.60104e-05	6.18766				GO:0071346~cellular response to type II interferon (GBP5, STAT1, PIM1, RPL13A, GBP2, GBP1, GBP4, GBP3)		6.18766
GOTERM_BP_DIRECT	GO:0002376~immune system process	8	5.88235	9.93699e-07	RNF213, IRF4, IL2RA, IRF1, IRF7, PSMB8, IRF9, PSMB9	125	83	19478	15.0192	0.000819467	0.000104476	0.000100677					GO:0070106~interleukin-27-mediated signaling pathway (GBP5, STAT1, PIM1, RPL13A, GBP2, GBP1, GBP4, GBP3)		4.86083
GOTERM_BP_DIRECT	GO:0042832~defense response to protozoan	6	4.41176	1.01311e-06	IRF4, BCL3, GBP2, GBP1, GBP4, BATF	125	29	19478	32.2394	0.000835463	0.000104476	0.000100677					GO:0060337~type I interferon-mediated signaling pathway (SP100, STAT1, OAS2, STAT2, IRF7, OASL)		4.78931
GOTERM_BP_DIRECT	GO:0051715~cytolysis in another organism	4	2.94118	8.65123e-06	GBP5, GBP2, GBP1, GBP3	125	7	19478	89.0423	0.00711189	0.000713727	0.000687773					GO:0034341~response to type II interferon (BST2, SP100, STAT1, TRIM21)		3.18128
GOTERM_BP_DIRECT	GO:0140639~positive regulation of pyroptotic inflammatory response	4	2.94118	8.65123e-06	GBP5, GBP2, GBP1, GBP3	125	7	19478	89.0423	0.00711189	0.000713727	0.000687773					GO:0034340~response to type I interferon (SP100, MX1, ISG15)		2.85214
GOTERM_BP_DIRECT	GO:0070106~interleukin-27-mediated signaling pathway	4	2.94118	1.37775e-05	STAT1, OAS2, MX1, OASL	125	8	19478	77.912	0.0113022	0.00103332	0.00099574	4.86083
GOTERM_BP_DIRECT	GO:0060337~type I interferon-mediated signaling pathway	6	4.41176	1.62438e-05	SP100, STAT1, OAS2, STAT2, IRF7, OASL	125	50	19478	18.6989	0.0133119	0.00111676	0.00107615	4.78931
GOTERM_BP_DIRECT	GO:0043123~positive regulation of canonical NF-kappaB signal transduction	10	7.35294	1.78837e-05	BST2, TIFA, STAT3, TNFSF10, IFIT5, TRIM25, PIM2, ZC3HAV1, TRIM21, TRIM22	125	232	19478	6.71655	0.0146459	0.00113493	0.00109366
GOTERM_BP_DIRECT	GO:0072540~T-helper 17 cell lineage commitment	4	2.94118	2.92492e-05	SOCS3, IRF4, STAT3, BATF	125	10	19478	62.3296	0.0238421	0.00172361	0.00166094
GOTERM_BP_DIRECT	GO:0045893~positive regulation of DNA-templated transcription	16	11.7647	4.90531e-05	DTX3L, STAT1, STAT3, PARP9, RYBP, IRF4, IRF1, TP53INP1, BCL3, PIM1, IRF7, TRIM25, PIM2, TRIM21, TRIM22, IRF9	125	714	19478	3.49185	0.0396618	0.00269792	0.00259981
GOTERM_BP_DIRECT	GO:0045824~negative regulation of innate immune response	5	3.67647	6.25879e-05	IFI16, PIM1, TRAFD1, NMI, TRIM21	125	34	19478	22.9153	0.0503262	0.00322719	0.00310984
GOTERM_BP_DIRECT	GO:0042742~defense response to bacterium	8	5.88235	0.000113011	GBP5, RNF213, OAS2, BCL3, ISG15, GBP2, GBP1, GBP3	125	171	19478	7.29001	0.0890248	0.00548437	0.00528494
GOTERM_BP_DIRECT	GO:0032729~positive regulation of type II interferon production	6	4.41176	0.000140419	CD2, TXK, BCL3, ARID5A, PDE4B, ISG15	125	78	19478	11.9865	0.109394	0.00643585	0.00620182
GOTERM_BP_DIRECT	GO:0032728~positive regulation of interferon-beta production	5	3.67647	0.000159346	OAS2, IRF1, IRF7, ISG15, ZC3HAV1	125	43	19478	18.1191	0.123196	0.00691899	0.00666739
GOTERM_BP_DIRECT	GO:0071222~cellular response to lipopolysaccharide	8	5.88235	0.000230967	GBP5, SBNO2, ARID5A, PDCD4, PDE4B, GBP2, CHMP5, GBP3	125	192	19478	6.49267	0.173512	0.00952737	0.00918092
GOTERM_BP_DIRECT	GO:0046426~negative regulation of receptor signaling pathway via JAK-STAT	4	2.94118	0.000307996	SOCS3, SOCS1, CISH, BCL3	125	21	19478	29.6808	0.224413	0.0120998	0.0116598
GOTERM_BP_DIRECT	GO:0007259~cell surface receptor signaling pathway via JAK-STAT	5	3.67647	0.000508971	SOCS1, STAT1, STAT2, STAT3, NMI	125	58	19478	13.4331	0.342958	0.0190864	0.0183924
GOTERM_BP_DIRECT	GO:0034341~response to type II interferon	4	2.94118	0.000658744	BST2, SP100, STAT1, TRIM21	125	27	19478	23.085	0.419371	0.0236289	0.0227696	3.18128
GOTERM_BP_DIRECT	GO:0051707~response to other organism	3	2.20588	0.000826802	IFIT5, IFIT3, IFIT2	125	7	19478	66.7817	0.494594	0.0284213	0.0273878
GOTERM_BP_DIRECT	GO:0002230~positive regulation of defense response to virus by host	4	2.94118	0.00130464	DTX3L, STAT1, PARP9, TRIM22	125	34	19478	18.3322	0.659394	0.043053	0.0414874
GOTERM_BP_DIRECT	GO:0034340~response to type I interferon	3	2.20588	0.00140559	SP100, MX1, ISG15	125	9	19478	51.9413	0.686648	0.0446005	0.0429787	2.85214
GOTERM_BP_DIRECT	GO:0045944~positive regulation of transcription by RNA polymerase II	18	13.2353	0.00164303	SP100, STAT1, STAT2, TXK, STAT3, CREM, ARID5A, IKZF4, BATF, SBNO2, MAF, IFI16, IRF4, IRF1, BCL3, IRF7, LPIN2, IRF9	125	1205	19478	2.32766	0.742469	0.0502037	0.0483781
GOTERM_BP_DIRECT	GO:0006952~defense response	5	3.67647	0.00178372	STAT1, STAT2, STAT3, MX1, TAP1	125	81	19478	9.61877	0.770737	0.0525561	0.050645
GOTERM_BP_DIRECT	GO:0035456~response to interferon-beta	3	2.20588	0.0021296	BST2, STAT1, XAF1	125	11	19478	42.4975	0.827747	0.0593411	0.0571833	2.6717
GOTERM_BP_DIRECT	GO:0019221~cytokine-mediated signaling pathway	6	4.41176	0.00215786	SOCS3, SOCS1, CISH, STAT1, STAT2, STAT3	125	142	19478	6.58411	0.831725	0.0593411	0.0571833
GOTERM_BP_DIRECT	GO:0032733~positive regulation of interleukin-10 production	4	2.94118	0.00241195	IRF4, STAT3, BCL3, ISG15	125	42	19478	14.8404	0.863613	0.0641889	0.0618548
GOTERM_BP_DIRECT	GO:0060333~type II interferon-mediated signaling pathway	3	2.20588	0.0029951	SP100, STAT1, IRF1	125	13	19478	35.9594	0.915809	0.0772175	0.0744096
GOTERM_BP_DIRECT	GO:0006915~apoptotic process	12	8.82353	0.0031506	CD2, RYBP, IL2RA, IRF1, TP53INP1, MX1, PDCD4, TNFSF10, PIM1, TRIM69, XAF1, MCL1	125	656	19478	2.85044	0.925975	0.078765	0.0759008
GOTERM_BP_DIRECT	GO:0002281~macrophage activation involved in immune response	3	2.20588	0.00347977	SBNO2, IFI35, NMI	125	14	19478	33.3909	0.94363	0.0844357	0.0813653
GOTERM_BP_DIRECT	GO:0045892~negative regulation of DNA-templated transcription	11	8.08824	0.00365392	SP100, SBNO2, IFI16, IRF1, BCL3, ARID5A, PDCD4, IKZF1, PARP14, IKZF4, TRIM22	125	573	19478	2.99139	0.951199	0.086128	0.0829961
GOTERM_BP_DIRECT	GO:0046596~regulation of viral entry into host cell	3	2.20588	0.00513607	TRIM25, TRIM21, TRIM22	125	17	19478	27.4984	0.98571	0.117702	0.113422
GOTERM_BP_DIRECT	GO:0002753~cytoplasmic pattern recognition receptor signaling pathway	3	2.20588	0.00640444	TIFA, IRF7, TRIM25	125	19	19478	24.6038	0.995012	0.142802	0.137609
GOTERM_BP_DIRECT	GO:0016567~protein ubiquitination	9	6.61765	0.00709115	SOCS3, VCPIP1, RNF213, SOCS1, CISH, DTX3L, TRIM69, TRIM25, TRIM21	125	439	19478	3.19457	0.99718	0.153953	0.148354
GOTERM_BP_DIRECT	GO:0001819~positive regulation of cytokine production	4	2.94118	0.00934173	ITK, IFI16, TXK, BATF	125	68	19478	9.16612	0.999566	0.197614	0.190428
GOTERM_BP_DIRECT	GO:0042110~T cell activation	4	2.94118	0.0101105	CD2, ITK, IRF4, RASGRP1	125	70	19478	8.90423	0.999771	0.20853	0.200947
GOTERM_BP_DIRECT	GO:0140973~positive regulation of AIM2 inflammasome complex assembly	2	1.47059	0.0126921	GBP5, GBP2	125	2	19478	155.824	0.999973	0.243997	0.235124
GOTERM_BP_DIRECT	GO:0034124~regulation of MyD88-dependent toll-like receptor signaling pathway	2	1.47059	0.0126921	IRF1, IRF7	125	2	19478	155.824	0.999973	0.243997	0.235124
GOTERM_BP_DIRECT	GO:0032727~positive regulation of interferon-alpha production	3	2.20588	0.0127174	STAT1, IRF7, ZC3HAV1	125	27	19478	17.3138	0.999974	0.243997	0.235124
GOTERM_BP_DIRECT	GO:0006974~DNA damage response	7	5.14706	0.0151086	VCPIP1, HELB, BCL3, IRF7, NABP1, BATF, MCL1	125	313	19478	3.48488	0.999996	0.283287	0.272985
GOTERM_BP_DIRECT	GO:0035458~cellular response to interferon-beta	3	2.20588	0.0155668	IFI16, STAT1, IRF1	125	30	19478	15.5824	0.999998	0.285391	0.275013
GOTERM_BP_DIRECT	GO:0045089~positive regulation of innate immune response	3	2.20588	0.0165718	GBP5, IFI35, NMI	125	31	19478	15.0797	0.999999	0.297212	0.286404
GOTERM_BP_DIRECT	GO:0010508~positive regulation of autophagy	4	2.94118	0.0175692	TP53INP1, PIM2, TRIM21, TRIM22	125	86	19478	7.24763	1	0.30197	0.290989
GOTERM_BP_DIRECT	GO:0051091~positive regulation of DNA-binding transcription factor activity	4	2.94118	0.0175692	SP100, TRIM25, TRIM21, TRIM22	125	86	19478	7.24763	1	0.30197	0.290989
GOTERM_BP_DIRECT	GO:0000122~negative regulation of transcription by RNA polymerase II	13	9.55882	0.0191374	SP100, MORC3, STAT1, STAT3, CREM, ARID5A, PRDM1, PARP9, ETV7, RYBP, MAF, IFI16, IRF7	125	958	19478	2.11452	1	0.322212	0.310495
GOTERM_BP_DIRECT	GO:0045648~positive regulation of erythrocyte differentiation	3	2.20588	0.0208581	STAT1, STAT3, ISG15	125	35	19478	13.3563	1	0.338196	0.325898
GOTERM_BP_DIRECT	GO:0008285~negative regulation of cell population proliferation	8	5.88235	0.0209066	IRF1, TP53INP1, STAT3, PIM2, IFI35, NMI, SOD2, IFIT3	125	433	19478	2.87897	1	0.338196	0.325898
GOTERM_BP_DIRECT	GO:0030330~DNA damage response, signal transduction by p53 class mediator	3	2.20588	0.0219943	SP100, BCL3, BATF	125	36	19478	12.9853	1	0.348948	0.336259
GOTERM_BP_DIRECT	GO:0070936~protein K48-linked ubiquitination	4	2.94118	0.0228082	DTX3L, TRIM25, NMI, TRIM21	125	95	19478	6.56101	1	0.350448	0.337705
GOTERM_BP_DIRECT	GO:0048147~negative regulation of fibroblast proliferation	3	2.20588	0.0231556	MORC3, TP53INP1, SOD2	125	37	19478	12.6344	1	0.350448	0.337705
GOTERM_BP_DIRECT	GO:0006357~regulation of transcription by RNA polymerase II	19	13.9706	0.0233632	SP100, SP110, STAT1, STAT2, STAT3, CREM, ARID5A, IKZF1, PRDM1, SOD2, IKZF4, BATF, ETV7, MAF, IRF4, IRF1, IRF7, ZNF267, IRF9	125	1711	19478	1.73037	1	0.350448	0.337705
GOTERM_BP_DIRECT	GO:0002218~activation of innate immune response	3	2.20588	0.0255523	GBP5, IFI16, GBP2	125	39	19478	11.9865	1	0.369836	0.356387
GOTERM_BP_DIRECT	GO:0032481~positive regulation of type I interferon production	3	2.20588	0.0255523	IRF1, IRF7, ZC3HAV1	125	39	19478	11.9865	1	0.369836	0.356387
GOTERM_BP_DIRECT	GO:0042532~negative regulation of tyrosine phosphorylation of STAT protein	2	1.47059	0.0314313	SOCS1, PARP14	125	5	19478	62.3296	1	0.439435	0.423455
GOTERM_BP_DIRECT	GO:1990830~cellular response to leukemia inhibitory factor	4	2.94118	0.031714	SOCS3, SBNO2, TRIM25, ICAM1	125	108	19478	5.77126	1	0.439435	0.423455
GOTERM_BP_DIRECT	GO:0043434~response to peptide hormone	3	2.20588	0.0319589	STAT1, STAT2, STAT3	125	44	19478	10.6244	1	0.439435	0.423455
GOTERM_BP_DIRECT	GO:0032760~positive regulation of tumor necrosis factor production	4	2.94118	0.0347704	CD2, OAS2, STAT3, ARID5A	125	112	19478	5.56514	1	0.462671	0.445847
GOTERM_BP_DIRECT	GO:0050729~positive regulation of inflammatory response	4	2.94118	0.0347704	PDCD4, IFI35, NMI, NEAT1	125	112	19478	5.56514	1	0.462671	0.445847
GOTERM_BP_DIRECT	GO:0034097~response to cytokine	3	2.20588	0.0360737	SP100, STAT1, MCL1	125	47	19478	9.94621	1	0.469986	0.452896
GOTERM_BP_DIRECT	GO:0060335~positive regulation of type II interferon-mediated signaling pathway	2	1.47059	0.0375989	TXK, PARP9	125	6	19478	51.9413	1	0.469986	0.452896
GOTERM_BP_DIRECT	GO:0032020~ISG15-protein conjugation	2	1.47059	0.0375989	ISG15, UBE2L6	125	6	19478	51.9413	1	0.469986	0.452896
GOTERM_BP_DIRECT	GO:0097398~cellular response to interleukin-17	2	1.47059	0.0375989	SOCS3, STAT3	125	6	19478	51.9413	1	0.469986	0.452896
GOTERM_BP_DIRECT	GO:0030154~cell differentiation	10	7.35294	0.0385372	ETV7, SLFN5, SOCS3, STAT3, CREM, RASGRP1, PSMB8, TYMP, BATF, MCL1	125	713	19478	2.18547	1	0.474525	0.45727
GOTERM_BP_DIRECT	GO:1904761~negative regulation of myofibroblast differentiation	2	1.47059	0.0437276	TP53INP1, PDCD4	125	7	19478	44.5211	1	0.530519	0.511227
GOTERM_BP_DIRECT	GO:0009968~negative regulation of signal transduction	3	2.20588	0.0448712	SOCS3, CISH, RGS1	125	53	19478	8.82023	1	0.536503	0.516994
GOTERM_BP_DIRECT	GO:0043066~negative regulation of apoptotic process	8	5.88235	0.0466458	SOCS3, BCL3, PDCD4, PIM1, PIM2, SOD2, IFIT3, MCL1	125	515	19478	2.42057	1	0.549754	0.529763
GOTERM_BP_DIRECT	GO:0071347~cellular response to interleukin-1	3	2.20588	0.0479627	GBP2, GBP1, GBP3	125	55	19478	8.49949	1	0.557313	0.537047
GOTERM_BP_DIRECT	GO:0038113~interleukin-9-mediated signaling pathway	2	1.47059	0.0498176	STAT1, STAT3	125	8	19478	38.956	1	0.563007	0.542534
GOTERM_BP_DIRECT	GO:0038110~interleukin-2-mediated signaling pathway	2	1.47059	0.0498176	IL2RA, STAT3	125	8	19478	38.956	1	0.563007	0.542534
GOTERM_BP_DIRECT	GO:0070534~protein K63-linked ubiquitination	3	2.20588	0.0527406	RNF213, TRIM21, TRIM22	125	58	19478	8.05986	1	0.587986	0.566605
GOTERM_BP_DIRECT	GO:0032479~regulation of type I interferon production	2	1.47059	0.0558691	IRF7, TRIM21	125	9	19478	34.6276	1	0.598597	0.57683
GOTERM_BP_DIRECT	GO:0035563~positive regulation of chromatin binding	2	1.47059	0.0558691	DTX3L, PARP9	125	9	19478	34.6276	1	0.598597	0.57683
GOTERM_BP_DIRECT	GO:0045064~T-helper 2 cell differentiation	2	1.47059	0.0558691	BCL3, BATF	125	9	19478	34.6276	1	0.598597	0.57683
GOTERM_BP_DIRECT	GO:0002819~regulation of adaptive immune response	2	1.47059	0.0618823	IRF1, IRF7	125	10	19478	31.1648	1	0.646239	0.62274
GOTERM_BP_DIRECT	GO:0060259~regulation of feeding behavior	2	1.47059	0.0618823	GPR171, STAT3	125	10	19478	31.1648	1	0.646239	0.62274
GOTERM_BP_DIRECT	GO:0032731~positive regulation of interleukin-1 beta production	3	2.20588	0.0662513	GBP5, IFI16, STAT3	125	66	19478	7.08291	1	0.683216	0.658372
GOTERM_BP_DIRECT	GO:1900246~positive regulation of RIG-I signaling pathway	2	1.47059	0.0678576	ZC3HAV1, OASL	125	11	19478	28.3316	1	0.684285	0.659402
GOTERM_BP_DIRECT	GO:1901224~positive regulation of non-canonical NF-kappaB signal transduction	3	2.20588	0.0680137	PDCD4, IFI35, NMI	125	67	19478	6.97719	1	0.684285	0.659402
GOTERM_BP_DIRECT	GO:0051865~protein autoubiquitination	3	2.20588	0.0752156	RNF213, DTX3L, TRIM21	125	71	19478	6.58411	1	0.747625	0.720439
GOTERM_BP_DIRECT	GO:0042127~regulation of cell population proliferation	4	2.94118	0.078869	STAT1, STAT2, STAT3, PRDM1	125	157	19478	3.97004	1	0.773511	0.745384
GOTERM_BP_DIRECT	GO:1905461~positive regulation of vascular associated smooth muscle cell apoptotic process	2	1.47059	0.0796951	PDCD4, SOD2	125	13	19478	23.9729	1	0.773511	0.745384
GOTERM_BP_DIRECT	GO:0009791~post-embryonic development	3	2.20588	0.0845405	MORC3, PRDM1, SOD2	125	76	19478	6.15095	1	0.810999	0.781509
GOTERM_BP_DIRECT	GO:0032688~negative regulation of interferon-beta production	2	1.47059	0.0913835	MORC3, NMI	125	15	19478	20.7765	1	0.866568	0.835056
GOTERM_BP_DIRECT	GO:0007265~Ras protein signal transduction	3	2.20588	0.0941949	RALA, RAPGEF6, RASGRP1	125	81	19478	5.77126	1	0.883077	0.850966
GOTERM_BP_DIRECT	GO:0006302~double-strand break repair	3	2.20588	0.0961627	SMCHD1, DTX3L, PARP9	125	82	19478	5.70088	1	0.890747	0.858356
GOTERM_BP_DIRECT	GO:0071361~cellular response to ethanol	2	1.47059	0.0971723	TP53INP1, SOD2	125	16	19478	19.478	1	0.890747	0.858356

### Sheet: GO analysis-Down
Category	Term	Count	%	PValue	Genes	List Total	Pop Hits	Pop Total	Fold Enrichment	Bonferroni	Benjamini	FDR
GOTERM_BP_DIRECT	GO:0006357~regulation of transcription by RNA polymerase II	14	35	1.62726e-05	DUSP4, ZNF331, JUN, DUSP2, JUND, ZBTB24, DUSP1, TSC22D3, FOS, ACTB, KLF2, NR4A2, DUSP10, JUNB	40	1711	19478	3.9844	0.00836156	0.00839665	0.00831528
GOTERM_BP_DIRECT	GO:0001706~endoderm formation	3	7.5	0.000300487	DUSP4, DUSP2, DUSP1	40	13	19478	112.373	0.143649	0.0656478	0.0650117
GOTERM_BP_DIRECT	GO:0045944~positive regulation of transcription by RNA polymerase II	10	25	0.000504113	NR4A2, JUN, RGCC, JUND, BCL11B, FOS, JUNB, IER2, KLF2, S100A10	40	1205	19478	4.04108	0.229093	0.0656478	0.0650117
GOTERM_BP_DIRECT	GO:0071277~cellular response to calcium ion	4	10	0.000508898	TUBA1A, JUND, FOS, JUNB	40	78	19478	24.9718	0.230995	0.0656478	0.0650117
GOTERM_BP_DIRECT	GO:0048545~response to steroid hormone	3	7.5	0.000800857	JUN, JUND, JUNB	40	21	19478	69.5643	0.338607	0.0826484	0.0818476
GOTERM_BP_DIRECT	GO:0140467~integrated stress response signaling	3	7.5	0.00113831	JUN, FOS, JUNB	40	25	19478	58.434	0.444398	0.0978947	0.0969461
GOTERM_BP_DIRECT	GO:0051726~regulation of cell cycle	5	12.5	0.00133827	RBM38, JUN, JUND, JUNB, ACTB	40	241	19478	10.1027	0.49893	0.0986496	0.0976937
GOTERM_BP_DIRECT	GO:0071456~cellular response to hypoxia	4	10	0.00280448	RGCC, LMNA, PMAIP1, FOS	40	141	19478	13.8142	0.765228	0.180889	0.179136
GOTERM_BP_DIRECT	GO:0042127~regulation of cell population proliferation	4	10	0.00379561	JUN, JUND, TXNIP, JUNB	40	157	19478	12.4064	0.85946	0.217615	0.215507
GOTERM_BP_DIRECT	GO:0043409~negative regulation of MAPK cascade	3	7.5	0.00450375	DUSP4, DUSP2, DUSP1	40	50	19478	29.217	0.902625	0.232394	0.230142
GOTERM_BP_DIRECT	GO:1901991~negative regulation of mitotic cell cycle phase transition	2	5	0.00798563	RGCC, ZFP36L2	40	4	19478	243.475	0.984031	0.374598	0.370969
GOTERM_BP_DIRECT	GO:0008285~negative regulation of cell population proliferation	5	12.5	0.0107193	RBM38, RGCC, BCL11B, DUSP1, LMNA	40	433	19478	5.62298	0.996155	0.453297	0.448905
GOTERM_BP_DIRECT	GO:0006338~chromatin remodeling	6	15	0.0114203	DUSP4, DUSP2, DUSP10, DUSP1, PTPN7, ACTB	40	686	19478	4.25904	0.997333	0.453297	0.448905
GOTERM_BP_DIRECT	GO:0046631~alpha-beta T cell activation	2	5	0.0178803	TRAC, CD3G	40	9	19478	108.211	0.999909	0.57664	0.571053
GOTERM_BP_DIRECT	GO:1903753~negative regulation of p38MAPK cascade	2	5	0.0178803	DUSP10, DUSP1	40	9	19478	108.211	0.999909	0.57664	0.571053
GOTERM_BP_DIRECT	GO:0061154~endothelial tube morphogenesis	2	5	0.0178803	CXCR4, CCM2	40	9	19478	108.211	0.999909	0.57664	0.571053
GOTERM_BP_DIRECT	GO:0071356~cellular response to tumor necrosis factor	3	7.5	0.0197512	FOS, ZFP36L2, KLF2	40	108	19478	13.5264	0.999966	0.599506	0.593697
GOTERM_BP_DIRECT	GO:0001764~neuron migration	3	7.5	0.0236725	NR4A2, TUBA1A, CXCR4	40	119	19478	12.2761	0.999996	0.67861	0.672035
GOTERM_BP_DIRECT	GO:0043065~positive regulation of apoptotic process	4	10	0.0276657	JUN, TXNIP, PMAIP1, ID3	40	328	19478	5.93841	0.999999	0.714114	0.707194
GOTERM_BP_DIRECT	GO:0035970~peptidyl-threonine dephosphorylation	2	5	0.0276788	DUSP10, DUSP1	40	14	19478	69.5643	0.999999	0.714114	0.707194
GOTERM_BP_DIRECT	GO:0003382~epithelial cell morphogenesis	2	5	0.035449	BCL11B, RILPL2	40	18	19478	54.1056	1	0.871032	0.862592
GOTERM_BP_DIRECT	GO:0000122~negative regulation of transcription by RNA polymerase II	6	15	0.0410719	NR4A2, JUN, JUND, TXNIP, ID3, KLF2	40	958	19478	3.04979	1	0.963322	0.953988
GOTERM_BP_DIRECT	GO:0060395~SMAD protein signal transduction	2	5	0.0450766	JUN, FOS	40	23	19478	42.3435	1	0.97812	0.968642
GOTERM_BP_DIRECT	GO:0051403~stress-activated MAPK cascade	2	5	0.0469909	DUSP10, CCM2	40	24	19478	40.5792	1	0.97812	0.968642
GOTERM_BP_DIRECT	GO:0030182~neuron differentiation	3	7.5	0.0473895	ID3, FOS, IER2	40	174	19478	8.39569	1	0.97812	0.968642
GOTERM_BP_DIRECT	GO:0006954~inflammatory response	4	10	0.055016	TXNIP, TNFAIP3, CXCR4, FOS	40	432	19478	4.5088	1	1	0.992233
GOTERM_BP_DIRECT	GO:0016311~dephosphorylation	2	5	0.0565063	DUSP4, DUSP10	40	29	19478	33.5828	1	1	0.992233
GOTERM_BP_DIRECT	GO:0007507~heart development	3	7.5	0.0666367	ID3, CCM2, CRIP1	40	211	19478	6.92346	1	1	0.992233
GOTERM_BP_DIRECT	GO:0032570~response to progesterone	2	5	0.0696725	TXNIP, FOS	40	36	19478	27.0528	1	1	0.992233
GOTERM_BP_DIRECT	GO:0007017~microtubule-based process	2	5	0.0734012	TUBA1A, TUBA4A	40	38	19478	25.6289	1	1	0.992233
GOTERM_BP_DIRECT	GO:0015031~protein transport	4	10	0.0764565	TXNIP, CD3G, STAM, VAMP2	40	496	19478	3.92702	1	1	0.992233
GOTERM_BP_DIRECT	GO:0033077~T cell differentiation in thymus	2	5	0.0771154	BCL11B, ZFP36L2	40	40	19478	24.3475	1	1	0.992233
GOTERM_BP_DIRECT	GO:0007163~establishment or maintenance of cell polarity	2	5	0.0789671	CD3G, ACTB	40	41	19478	23.7537	1	1	0.992233
GOTERM_BP_DIRECT	GO:0048870~cell motility	2	5	0.0845003	IER2, ACTB	40	44	19478	22.1341	1	1	0.992233
GOTERM_BP_DIRECT	GO:0006366~transcription by RNA polymerase II	3	7.5	0.0850207	NR4A2, BCL11B, FOS	40	243	19478	6.01173	1	1	0.992233
GOTERM_BP_DIRECT	GO:0071364~cellular response to epidermal growth factor stimulus	2	5	0.0881712	FOS, ZFP36L2	40	46	19478	21.1717	1	1	0.992233
GOTERM_BP_DIRECT	GO:0030316~osteoclast differentiation	2	5	0.0881712	FOS, JUNB	40	46	19478	21.1717	1	1	0.992233
GOTERM_BP_DIRECT	GO:0014823~response to activity	2	5	0.0972857	CXCR4, FOS	40	51	19478	19.0961	1	1	0.992233
GOTERM_BP_DIRECT	GO:0008344~adult locomotory behavior	2	5	0.0990979	NR4A2, TUBA1A	40	52	19478	18.7288	1	1	0.992233

### Sheet: info
	For Up regulated genes, the FC>0.25 have been used which was equal to 139 genes and 136 DAVID IDs.
	For Down regulated genes, FC<-0.25 have been used which was equal to 42 genes and 40 DAVID IDs.
